# The radiation of nodulated *Chamaecrista* species from the rainforest into more diverse habitats has been accompanied by a reduction in growth form and a shift from fixation threads to symbiosomes

**DOI:** 10.1101/2023.12.20.572614

**Authors:** Patricia Alves Casaes, José Miguel Ferreira dos Santos, Verônica Cordeiro Silva, Mariana Ferreira Kruschewsky Rhem, Matheus Martins Teixeira Cota, Sergio Miana de Faria, Juliana Gastaldello Rando, Euan K. James, Eduardo Gross

## Abstract

All non-mimosoid nodulated genera in the legume subfamily Caesalpinioideae confine their rhizobial symbionts within cell wall-bound “fixation threads” (FTs). The exception is the large genus *Chamaecrista* in which shrubs and subshrubs house their rhizobial bacteroids more intimately within symbiosomes, whereas large trees have FTs. This study aimed to unravel the evolutionary relationships between *Chamaecrista* growth habit, habitat, nodule bacteroid type, and rhizobial genotype. The growth habit, bacteroid anatomy, and rhizobial symbionts of 30 nodulated *Chamaecrista* species native to different biomes in the Brazilian state of Bahia, a major centre of diversity for the genus, was plotted onto an ITS-*TrnL-F-* derived phylogeny of *Chamaecrista*. The bacteroids from most of the *Chamaecrista* species examined were enclosed in symbiosomes (SYM-type nodules), but those in arborescent species in the section *Apoucouita*, at the base of the genus, were enclosed in cell wall material containing homogalacturonan (HG) and cellulose (FT-type nodules). Most symbionts were *Bradyrhizobium* genotypes grouped according to the growth habits of their hosts, but the tree, *C. eitenorum,* was nodulated by *Paraburkholderia*. *Chamaecrista* has a range of growth habits that allow it to occupy several different biomes and to co-evolve with a wide range of (mainly) bradyrhizobial symbionts. FTs represent a less intimate symbiosis linked with nodulation losses, so the evolution of SYM-type nodules by most *Chamaecrista* species may have (a) aided the genus-wide retention of nodulation, and (b) assisted in its rapid speciation and radiation out of the rainforest into more diverse and challenging habitats.
