## Supplementary material for "The radiation of nodulated *Chamaecrista* species from the rainforest into more diverse habitats has been accompanied by a reduction in growth form and a shift from fixation threads to symbiosomes": Table S2 & S4 Casaes et al.

### Sheet: Table S2
Table S2. Genbank accession numbers of gene sequences from strains isolated in the present study.
Species-Strain	genus	16S rRNA	ITS	recA	nodC	nifH	dnaK	glnII	gyrB	rpoB	Host symbiont
BRUESC1010	Bradyrhizobium	MH636080	MH881672	MH913209	MH913193	MH913166	MH913120	MH913143	-	MH913243	C. ensiformis var. plurifoliolata
BRUESC1011	Bradyrhizobium	MH636081	MH881673	MH913210	-	MH913167	MH913121	MH913144	-	MH913244	C. ensiformis var. plurifoliolata
BRUESC1012	Bradyrhizobium	MH636082	-	MH913211	-	-	-	-	-	-	C. bahiae
BRUESC1014	Bradyrhizobium	MH636083	-	MH913212	-	MH913168	-	-	-	-	C. ensiformis var. plurifoliolata
BRUESC1025	Bradyrhizobium	MH636084	MH881674	MH913213	MH913194	MH913169	MH913122	MH913145	-	-	C. ramosa
BRUESC1033	Bradyrhizobium	MH636085	MH881675	MH913214	-	MH913170	MH913123	MH913146	-	MH913245	C. repens
BRUESC1034	Bradyrhizobium	MH636086	MH881676	MH913215	MH913195	MH913171	MH913124	MH913147	-	MH913246	C. repens
BRUESC1091	Bradyrhizobium	MH636087	MH881677	MH913216	MH913196	MH913172	MH913125	MH913148	MH913237	-	C. duartei
BRUESC1102	Bradyrhizobium	MH636088	MH881678	MH913217	MH913197	MH913173	MH913126	MH913149	MH913238	MH913247	C. rotundifolia
BRUESC1103	Bradyrhizobium	MH636089	MH881679	MH913218	MH913198	MH913174	MH913127	MH913150	MH913239	-	C. rotundifolia
BRUESC1106	Bradyrhizobium	-	MH881680	MH913219	-	MH913175	MH913128	MH913151	MH913240	MH913248	C. duartei
BRUESC1107	Bradyrhizobium	-	MH881681	MH913220	-	MH913176	MH913129	MH913152	MH913241	MH913249	C. duartei
BRUESC1108	Bradyrhizobium	-	MH881682	MH913221	-	MH913177	MH913130	MH913153	MH913242	MH913250	C. duartei
BRUESC623	Bradyrhizobium	MH636090	-	MH913222	MH913199	MH913178	-	-	-	-	C. blanchetii
BRUESC952	Bradyrhizobium	MH636091	MH881683	MH913223	-	MH913179	MH913131	MH913154	-	MH913251	C. bahiae
BRUESC954	Bradyrhizobium	-	MH881684	-	-	-	MH913132	MH913155	-	MH913252	C. ensiformis var. plurifoliolata
BRUESC955	Bradyrhizobium	-	-	MH913224	MH913200	MH913180	MH913133	MH913156	-	MH913253	C. ensiformis var. plurifoliolata
BRUESC956	Bradyrhizobium	MH636092	MH881685	MH913225	MH913201	MH913181	MH913134	MH913157	-	MH913254	C. ensiformis var. plurifoliolata
BRUESC957	Bradyrhizobium	MH636093	-	MH913226	-	MH913182	-	-	-	-	C. ensiformis var. plurifoliolata
BRUESC960	-	-	-	MH913227	-	MH913183	-	-	-	-	C. ensiformis var. plurifoliolata
BRUESC961	Bradyrhizobium	MH636094	MH881686	MH913228	MH913202	MH913184	MH913135	MH913158	-	MH913255	C. ensiformis var. plurifoliolata
BRUESC962	Bradyrhizobium	MH636095	-	MH913229	-	MH913185	-	-	-	-	C. ensiformis var. plurifoliolata
BRUESC963	Bradyrhizobium	MH636096	MH881687	MH913230	MH913203	MH913186	MH913136	MH913159	-	MH913256	C. ensiformis var. plurifoliolata
BRUESC964	Bradyrhizobium	MH636097	MH881688	MH913231	MH913204	MH913187	MH913137	MH913160	-	MH913257	C. ensiformis var. plurifoliolata
BRUESC965	Bradyrhizobium	-	MH881689	MH913232	MH913205	MH913188	MH913138	MH913161	-	MH913258	C. ensiformis var. plurifoliolata
BRUESC966	Bradyrhizobium	MH636098	MH881690	MH913233	MH913206	MH913189	MH913139	MH913162	-	MH913259	C. ensiformis var. plurifoliolata
BRUESC967	Bradyrhizobium	MH636099	MH881691	MH913234	MH913207	MH913190	MH913140	MH913163	-	MH913260	C. ensiformis var. plurifoliolata
BRUESC968	Bradyrhizobium	-	MH881692	MH913235	MH913208	MH913191	MH913141	MH913164	-	MH913261	C. ensiformis var. plurifoliolata
BRUESC969	Bradyrhizobium	MH636100	MH881693	MH913236	MH913208	MH913192	MH913142	MH913165	-	MH913262	C. ensiformis var. plurifoliolata
BRUESC1092	Paraburkholderia	MK501727	-	MK507766	MK507768	MK507770	-	-	-	-	C. eitenorum
BRUESC1093	Paraburkholderia	MK501728	-	MK507767	MK507769	MK507771	-	-	-	-	C. eitenorum

### Sheet: Table S4
Table S4. Confirmed positive global nodulation reports for Chamaecrista; data are taken from Sprent (2009) unless noted otherwise. Growth habit and habitat information were either noted by the authors during sample collection in Brazil or were extracted from Flora e Funga do Brasil (https://floradobrasil.jbrj.gov.br/FB22876) and/or Plants of the World Online (https://powo.science.kew.org/). Nodul…
Taxon	Section	Growth habit	Habitat	New report of nodulation			Bacteroid type (based on at least 3 nodules sampled from 2 or more individual plants per report per species)		Reference for nodulation and/or anatomical report				Location for source of nodules (all are Brazilian states unless noted otherwise)
C. absus	Absus subs. Absus	Subshrub	SDTF, Pantropical				SYM		Naisbitt et al. (1992)				Pan-tropical
C. adiantifolia	Apoucouita	Tree	Rainforest				FT		de Faria et al. (2022)				AM
C. aspleniifolia	Apoucouita	Tree	Rainforest	Yes			not studied		de Faria unpublished				ES
C. arrojadoana	Chamaecrista	Shrub	Campo rupestre, SDTF	Yes			FT-SYM		This study				BA
C. bahiae	Apoucouita	Tree	Rainforest	Yes			FT		This study				BA
C. belemii	Absus subs. Zygophyllum	Shrub	Campo rupestre, SDTF	Yes			FT-SYM		This study				BA
C. biensis
C. x blanchetiformis	Baseophyllum	Treelet	Campo rupestre, SDTF	Yes			FT		This study				BA
C. blanchetii	Baseophyllum	Treelet	Campo rupestre, SDTF	Yes			FT		This study				BA
C. brachystachya	Baseophyllum	Treelet	Campo rupestre, SDTF	Yes			FT		This study				BA
C. calycioides		Subshrub											Brazil
C. cathartica	Absus subs. Absus	Shrub	Campo rupestre	Yes			not studied		de Faria unpublished				MG
C. chapadae	Absus subs. Absus	Shrub	SDTF	Yes			SYM		James, Whitty & Sprent (unpublished)				BA
C. choriophylla		Shrub	SDTF	Yes					James, Whitty & Sprent (unpublished)				MG
C. ciliolata		Subshrub	Campo rupestre, SDTF, Cerrado	Yes			not studied		de Faria unpublished				MG
C. conferta
C. confertiformis	Baseophyllum	Treelet	Campo rupestre, SDTF	Yes			FT		This study				BA
C. coradinii
C. cultrifolia
C. cytisoides	Baseophyllum	Treelet	Campo rupestre, SDTF, Cerrado	Yes			SYM-FT		James, Whitty & Sprent (unpublished)				BA
C. decumbens		Shrub
C. dentata		Treelet	Campo rupestre, SDTF, Cerrado	Yes			not studied		de Faria unpublished				MG
C. desvauxii	Chamaecrista	Subshrub	Caatinga, Campo rupestre, Restinga, Amazon forest				FT-SYM		Naisbitt et al. (1992); This study				BA
C. diphylla	Chamaecrista		Amazon forest				not studied
C. duartei	Apoucouita	Tree	Rainforest				FT		This study				BA
C. eitenorum	Apoucouita	Tree	SDTF, Rainforest				FT		This study				BA
C. ensiformis	Apoucouita	Tree	Rainforest, SDTF				FT		Naisbitt et al. (1992)
C. fagonoides
C. falcinella
C. fasciculata	Chamaecrista	Herb	Temperate zones				SYM		Naisbitt et al. (1992); This study				USA
C. fenarolia
C. flexuosa	Chamaecrista	Subshrub	Campo rupestre, SDTF, Amazon forest				SYM		Naisbitt et al. (1992); This study				Brazil
C. geminata
C. glandulosa	Chamaecrista	Shrub	Widespread	Yes			not studied		de Faria unpublished				South America
C. gracilior
C. hedysaroides		Shrub	Campo rupestre, Cerrado, SDTF	Yes			not studied		de Faria unpublished				MG
C. hispidula		Shrub	Widespread	Yes			not studied		de Faria unpublished				Brazil
C. hirsuta
C. isidorea
C. jacobinea	Absus subs. Absus	Shrub	Campo rupestre, SDTF	Yes			SYM		James, Whitty & Sprent (unpublished)				BA
C. kunthiana	Chamaecrista	Herb	SDTF, Cerrado				SYM		James, Whitty & Sprent (unpublished)				BA
C. leptadenia
C. leschenaultiana
C. lineata
C. mimosoides	Extra American Clade	Subshrub	Widespread				SYM		Naisbitt et al. (1992)				Pantropical (but not S. America)
C. mucronata	Chamaecrista	Subshrub	Campo rupestre, SDTF, Cerrado	Yes			FT-SYM		James, Whitty & Sprent (unpublished)				MG
C. neesiana
C. negrensis		Tree	Amazon forest	Yes			not studied		de Faria unpublished				PA
C. nictitans	Chamaecrista	Subshrub	Widespread, Amazon forest				SYM		Naisbitt et al. (1992)				Pantropical
C. nomame
C. orbiculata
C. parva
C. pascuorum	Chamaecrista	Shrub	Caatinga, Campo rupestre, Cerrado, SDTF	Yes			SYM		This study				BA
C. patellaria
C. pilosa	Chamaecrista	Subshrub	Caatinga, Campo rupestre, Cerrado, SDTF	Yes					James, Whitty & Sprent (unpublished)				BA
C. polytricha
C. potentilla	Chamaecrista	Shrub	Campo rupestre, SDTF, Cerrado	Yes			FT-SYM		James, Whitty & Sprent (unpublished)				MG
C. pumila	Extra American Clade	Shrub	SDTF (Asia)				FT-SYM		Rathi et al. (2018)				India, SE Asia
C. ramosa	Chamaecrista	Shrub	Caatinga, Campo rupestre, Cerrado, SDTF				FT-SYM		This study				BA
C. repens	Chamaecrista	Shrub	Caatinga, Campo rupestre, Cerrado, SDTF				FT-SYM		This study				BA
C. rotundata	Chamaecrista	Subshrub	Campo rupestre, SDTF, Cerrado				FT-SYM		James, Whitty & Sprent (unpublished)				MG
C. rotundifolia	Chamaecrista	Subshrub	Caatinga, Campo rupestre, Cerrado, SDTF,Amazon forest				SYM		Ferreira dos Santos et al. (2017)				BA
C. salvatoris		Shrub	Rainforest, Restinga, SDTF	Yes			not studied		de Faria unpublished				BA
C. serpens	Chamaecrista	Subshrub	Caatinga, Campo rupestre, Cerrado, SDTF, Amazon forest				SYM		This study				BA
C. stricta	Extra American Clade	Herb	SDTF (Africa)				SYM		James, unpublished				South Africa
C. stenocarpa
C. supplex	Chamaecrista	Subshrub	Caatinga, Campo rupestre, Cerrado	Yes			SYM		This study; Ferreira dos Santos et al. (2017)				BA
C. swartzii
C. tragacanthoides		Subshrub	Caatinga, Campo rupestre, Cerrado, SDTF	Yes					James, Whitty & Sprent (unpublished)				MG
C. venulosa		Subshrub	SDTF, Campo rupestre	Yes					James, Whitty & Sprent (unpublished)				BA
C. viscosa	Absus subs. Absus	Subshrub	Campo rupestre, SDTF, Cerrado				SYM		James, Whitty & Sprent (unpublished)				MG
C. wittei
C. zygophylloides	Absus subs. Zygophyllum	Shrub	Caatinga, Campo rupestre, Cerrado, SDTF	Yes			FT-SYM		This study				BA
C. xinguensis	Chamaecrista	Tree	Amazon forest	Yes			not studied		de Faria unpublished				PA
